# Shared and distinct functional effects of patient-specific *Tbr1* mutations on cortical development

**DOI:** 10.1101/2022.01.27.478064

**Authors:** Marissa Co, Rebecca A. Barnard, Jennifer N. Jahncke, Sally Grindstaff, Lev M. Fedorov, Andrew C. Adey, Kevin M. Wright, Brian J. O’Roak

## Abstract

Predicted loss-of-function and missense heterozygous *de novo* mutations of *TBR1* are strongly associated with intellectual disability and autism. The functional effects of these heterogeneous mutations on cortical development and genotype-phenotype relationships have yet to be explored. We characterized mouse models carrying patient mutations A136PfsX80 and K228E, finding convergent and discordant phenotypes. The A136PfsX80 mutation is loss-of-function and allelic to the *Tbr1* knockout. In contrast, K228E causes significant upregulation of TBR1. Heterozygosity of either mutation produces axon defects, including reduction of the anterior commissure, and CTIP2 downregulation in adult cortex. While mice lacking TBR1 show extensive cortical apoptosis and inverted layering, K228E homozygotes show normal apoptosis levels and a complex layering phenotype—suggesting partial, yet abnormal, function of the allele. The construct and face validity of these *Tbr1* patient mutation mice suggests they will be valuable translational models for studying the function of this essential brain transcription factor.
