## Supplemental Table 1 for "Shared and distinct functional effects of patient-specific *Tbr1* mutations on cortical development"

### Sheet: Table S1
Table S1. Oligonucleotides and primers used in this study.
Usage	Mouse Line	Target	Strand	Sequence (5'>3')
sgRNAs	Tbr1A136PfsX80	Tbr1 Exon 1	+	GTACCCCAGCCAGCACGGAC
	Tbr1K228E	Tbr1 Exon 1	+	GAGATGATCATCACTAAACA
	Tbr1Δ348-353	Tbr1 Exon 4	+	AGTGAATGAGGATGGCACAG
ssODN donors	Tbr1A136PfsX80	Tbr1 Exon 1	–	C*A*TGTAGCGACTGGGGCTGCCGATGGAGAAGGCGGGTGCGCCGGTCCGTGCTGGCTGGGGTACGGGAACATGGCACTGGG*A*
	Tbr1K228E	Tbr1 Exon 1	+	A*G*GCGCAAGTATACCTGTGCAACAGGCCACTTTGGCTGAAATTTCATCGGCATCAAACGGAGATGATCATCACTGAACAGGGAAGGTAATGCTACTTTCTTGGCTGCCGCTGTTCCAGGCGTGACCCTGGGCGAACGCACCCAAGTTGT*G*
Genotyping primers	Tbr1KO	Tbr1 Exon 2	+	ACATTTCTGGTCTCGATCCC
		Tbr1 Intron 2	–	CTGTCCCTCTCTTCTTTA
		Neomycin cassette	+	CAAGATGGATTGCACGCAG
		Neomycin cassette	–	CATCCTGATCGACAAGAC
	Tbr1A136PfsX80	Tbr1 Exon 1	+	GCAGCAGCTACCCACATTCG
		Tbr1 Exon 1	–	TCATCTCCGTTTGATGCCGATG
	Tbr1K228E	Tbr1 Exon 1	+	TTCGTCACAGTTTCGATGGC
		Tbr1 Intron 1	–	TCGCTCTGAATGCCTAGGAG
	Tbr1Δ348-353	Tbr1 Intron 3	+	GTAAAACGACGGCCAGGGTTTTACAGTCCCTGCACAAG
		Tbr1 Exon/Intron 4	–	CAGGAAACAGCTATGACTGTGGCCTAGGCTAGTCTGAAC
RT-PCR/Sanger primers	Tbr1A136PfsX80	Tbr1 Exon 1	+	GTAAAACGACGGCCAGCTCTCTCCTGTCTTGGACGG
		Tbr1 Exon 2	–	ATTGTAATGAGCGGTGGGATCGAG
* represents phosphorothioate bond
