## Supplemental Table 2 for "Shared and distinct functional effects of patient-specific *Tbr1* mutations on cortical development"

### Sheet: Sheet1
Table S2. Reported human TBR1 mutations within residues 348 to 353.
Variant	ClinVar Accession	Clinical Significance	Conditions	Allele Origin	gnomAD Variant ID	Allele Count	Allele Frequency	PolyPhen	SIFT
T350A	VCV000589234.3	Uncertain significance	History of neurodevelopmental disorder	Germline	2-162275481-A-G	4	1.415e-05	benign	tolerated
S351R	N/A	N/A	N/A	N/A	2-162275486-C-G	1	3.978e-06	benign	tolerated
S351X	VCV000599049.1	Pathogenic	Autism 5	Germline	N/A	N/A	N/A	N/A	N/A
Q352X	VCV000624152.8	Likely pathogenic	Not provided	Germline	N/A	N/A	N/A	N/A	N/A
P353A	N/A	N/A	N/A	N/A	2-162275490-C-G	1	3.979e-06	probably_damaging	tolerated
